# Modelling termites’ tunnelling and decision-making behaviors

**DOI:** 10.1101/2023.10.05.561127

**Authors:** Sajib Mandal, Sebastian Oberst, Joseph C. S. Lai

## Abstract

Termites’ digging and construction behavior plays an important role in understanding termites’ foraging and nesting strategies. Termites build galleries when they tunnel that building behavior is different from ants. Therefore, termite tunnelling behavior such as tunnelling networks (tunnel growth and branching), and direction-changing when generating new branches and encountering obstacles require more research. Measurement of termites’ tunnel growth in the experimental arena is often conducted manually by comparing photo sequences. Here, we observe the tunnelling behaviors of the small-sized desert subterranean termite (*Heterotermes aureus*) and the larger arid land subterranean termite (*Reticulitermes tibialis*) and develop a mathematical model to describe termites’ tunnelling behavior in the arena. The model can estimate the possible tunnel length with respect to termite body length over a certain time based on three data inputs. Another advantage of this model is that it takes only a few seconds to show results. The results of the model are verified numerically. A behavioral model based on a decision tree is also developed to investigate termites’ direction-changing mechanisms in tunnelling when generating branches and encountering obstacles. Thus, this study demonstrates methods to characterize and model termites’ tunnelling mechanism and direction-changing behavior, which might be applicable to other insects’ behavior and algorithm mimicking digging and tunneling behavior of ants.
