## Supplementary Information 1-4 for "Modelling termites’ tunnelling and decision-making behaviors": Supplemental Information 1.xlsx

### Sheet: Tunnel length of H. aureus
Hours	H_B1	H_B2	H_B3	H_B4	H_B5	H_C1	H_C2	H_C3	H_C4	H_C5	H_D1	H_D2	H_D3	H_D4	H_D5	H_Average
0	0	0	0	0	0	0	0	0	0	0	0	0	0	0	0	0
1	20.4955	20.3086	26.7909	24.2497	13.2841	3.13338	18.6134	24.9374	16.0552	21.6051	22.6712	19.6272	20.0738	26.2912	8.64443	19.1187
2	74.6469	39.9605	43.803	92.0995	16.3728	20.6786	35.7762	79.7773	37.4785	50.673	48.4003	48.3092	48.641	53.1903	18.1659	47.1982
3	103.272	47.9787	50.0775	141.665	40.8851	36.6101	44.8476	113.887	54.9126	85.0147	68.6413	78.7256	73.2316	79.5739	29.9668	69.9526
4	131.567	55.7948	53.9221	173.896	50.73	52.1657	49.7843	140.898	76.1898	110.607	90.898	96.94	91.1063	96.9362	37.2744	87.2473
5	137.51	61.0864	61.9778	195.05	55.7792	67.0899	55.3427	168.945	88.164	131.888	108.444	113.02	103.731	110.029	46.5882	100.31
6	162.496	62.6523	73.8436	215.502	59.8456	75.4549	58.5475	188.492	98.0359	146.92	129.736	123.863	113.578	123.628	55.2987	112.526
7	185.943	62.6523	82.7905	233.013	66.54	78.1486	66.6286	196.761	112.483	159.331	147.22	138.314	126.537	136.152	63.601	123.741
8	201.19	64.6468	90.1063	257.078	71.8149	84.0841	74.9844	209.878	118.966	171.036	161.198	146.684	140.054	146.788	73.8545	134.158
9	218.697	66.5015	94.6824	268.058	75.4234	88.0052	85.0485	220.861	123.738	183.005	185.447	157.971	153.086	158.772	80.5397	143.989
10	235.19	68.5613	97.4704	276.179	79.6993	91.1558	96.8573	236.355	128.754	191.578	198.197	170.044	164.519	164.297	89.1367	152.533
11	245.801	70.5422	101.196	281.372	83.847	94.4431	106.973	248.705	135.924	196.714	227.651	173.592	176.545	167.323	89.1367	159.984
12	259.319	74.6963	101.196	285.96	87.7651	99.0116	115.116	261.229	143.532	201.952	245.914	177.46	190.281	176.702	94.9656	167.673
13	270.047	74.6963	102.695	293.727	90.6578	103.798	118.354	273.22	151.082	203.889	264.709	183.216	199.789	184.996	112.865	175.183
14	272.237	74.6963	103.745	299.166	96.3484	107.196	122.108	284.185	155.963	210.793	279.043	186.385	208.908	192.689	127.671	181.409
15	275.526	74.6963	105.868	304.615	97.5008	112.228	125.462	292.418	160.477	212.556	289.63	189.726	215.106	201.347	131.066	185.881
16	279.385	87.0202	105.868	313.013	106.14	116.797	130.567	299.096	166.292	216.089	302.154	191.595	221.336	208.137	133.495	191.799
17	280.74	89.3846	105.868	327.702	111.036	121.374	128.794	307.027	172.801	222.523	311.176	196.651	225.018	214.43	134.884	196.627
18	285.559	91.7783	107.325	338.131	115.525	125.092	134.037	313.569	177.029	224.688	319.565	196.651	231.039	216.81	151.024	201.855
19	291.879	97.297	107.325	343.619	120.514	128.02	139.076	321.927	177.029	228.849	322.586	197.547	237.676	219.7	154.895	205.863
20	296.377	106.799	108.525	346.118	123.454	131.03	142.621	329.438	186.16	230.11	331.029	200.188	251.4	222.438	159.038	210.982
