## Supplementary Information 1-4 for "Modelling termites’ tunnelling and decision-making behaviors": Supplemental Information 2.xlsx

### Sheet: Tunnel length of R. tibialis
Hours	R_A1	R_A2	R_A3	R_A4	R_A5	R_B1	R_B2	R_B3	R_B4	R_B5	R_C1	R_C2	R_C3	R_C4	R_C5	R_Average
0	0	0	0	0	0	0	0	0	0	0	0	0	0	0	0	0
1	16.7997	15.9094	14.1396	19.684	26.5962	26.4496	36.1089	22.313	17.1581	25.4447	13.0942	8.23191	9.96715	15.8329	24.6153	19.4896
2	32.7641	28.9331	43.9058	37.9798	55.0526	56.3741	67.1134	37.0575	34.7665	42.877	28.0347	32.9833	19.331	29.4488	49.3239	39.7297
3	55.729	41.6904	75.009	54.9882	81.244	81.0339	95.6364	44.2466	48.2856	57.525	36.348	51.9078	27.7132	40.9993	66.6031	57.264
4	98.5483	53.0613	102.772	77.2299	105.303	106.743	116.24	50.9841	63.8784	75.045	45.6508	59.1578	38.061	52.7021	81.2238	75.1067
5	117.847	64.5088	131.62	103.38	124.898	128.639	132.513	53.2459	77.1951	90.7072	52.644	61.0073	44.5815	60.4757	87.1311	88.6929
6	138.278	74.7704	151.583	115.99	140.285	145.998	143.278	55.234	91.1082	108.171	60.3793	65.1229	54.0273	64.9523	93.4931	100.178
7	156.445	85.5126	180.293	135.839	165.173	161.902	156.422	58.4196	105.85	124.753	63.9194	66.7572	63.8292	78.4636	97.4998	113.405
8	170.597	90.8616	208.445	159.288	180.168	171.193	169.06	70.5729	116.986	137.6	70.2105	74.1196	72.351	88.8997	105.678	125.735
9	192.21	108.061	236.25	185.73	193.516	181.782	184.119	82.8001	136.185	141.624	76.5114	83.0611	80.4288	94.265	113.419	139.331
10	212.886	122.729	264.094	204.411	204.539	195.319	205.977	97.7941	151.451	146.603	76.5114	86.0546	84.6554	98.9376	120.82	151.519
11	224.77	130.087	282.922	219.886	209.559	221.012	231.391	108.594	167.054	150.49	86.2071	86.0546	90.3256	104.148	126.125	162.575
12	237.243	137.607	300.926	228.685	214.68	239.362	250.404	125.319	184.891	150.49	92.1118	88.3412	92.2339	112.828	137.173	172.82
13	251.024	144.544	316.422	238.599	220.111	259.91	259.82	141.074	197.236	155.276	100.384	88.3412	94.7467	121.023	142.889	182.093
14	265.187	144.544	328.885	250.278	228.566	263.771	273.155	155.086	207.31	164.938	104.848	88.3412	94.7467	131.618	149.163	190.029
15	279.138	147.236	341.035	261.955	235.088	263.771	283.807	167.9	217.007	172.255	119.914	88.3412	101.975	141.09	154.453	198.331
16	297.821	147.236	355.204	267.258	238.993	263.771	292.821	175.412	230.973	179.269	127.544	88.3412	105.487	146.926	167.512	205.638
17	311.395	158.404	368.541	274.438	247.153	264.756	301.993	187.462	243.741	186.512	132.495	88.3412	105.487	154.71	181.634	213.804
18	320.924	164.663	386.87	278.896	252.011	270.033	306.81	194.651	261.792	191.62	132.495	88.3412	107.733	159.81	204.226	221.392
19	326.63	171.62	402.605	284.433	255.399	282.345	306.81	199.536	272.581	197.47	132.495	88.3412	107.733	161.182	207.086	226.418
20	330.456	177.677	423.052	291.506	256.575	293.442	309.826	209.163	278.621	207.76	135.305	88.3412	107.733	162.358	207.086	231.927
