## Supplementary Information 1-4 for "Modelling termites’ tunnelling and decision-making behaviors": Supplemental Information 4.xlsx

### Sheet: Sheet1
		Left (L)	L	S	R	Straight (S)	L	S	R	Right (R)	L	S	R	Blocking tunnel/branch	Summary	Tunnel/branch without branches	Summary
H-B1	1st tunnel	L1	1	0	0	S1	0	1	0	0				0
	1st branch	L1S1, L1R1, L1L1	1	1	1	S1S1, S1R1	0	1	1					L1S1, L1R1	2/6	S1S1, S1R1, L1S1, L1R1	4/6
	2nd branch	L1L1R1	0	0	1									L1L1R1	1/1
	3rd branch
H-B2	1st tunnel	0				S1	0	1	0	0
	1st branch					S1R1, S1L1	1	0	1
	2nd branch					S1R1S1, S1R1R1, S1L1L1, S1L1S1	1	2	1							S1R1R1	1/4
	3rd branch					S1L1L1L1, S1L1L1R1	1	0	1
H-B3	1st tunnel					S1	0	1	0
	1st branch					S1S1, S1R1	0	1	1							S1R1	1/2
	2nd branch
	3rd branch
H-B4	1st tunnel	L1	1	0	0	S1	0	1	0					L1	1/2
	1st branch	L1R1, L1R2, L1L1	1	0	2	S1S1, S1S2, S1R1, S1L1	1	2	1					L1R1, L1R2, L1L1, S1L1, S1S2	5/7
	2nd branch					S1R1R1, S1R1L1, S1S1R1, S1S1L1, S1S2R1	2	0	3					S1S1L1, S1S1R1, S1S2R1	4/5
	3rd branch					S1R1L1R1, S1R1L1L1, S1R1R1L1, S1R1R1R1	2	0	2					S1R1L1L1	1/4	S1R1R1L1, S1R1R1R1	2/4
H-B5	1st tunnel					S1	0	1	0
	1st branch					S1L1, S1L2, S1S1, S1R1, S1R2	2	1	2					S1S1, S1R2	2/5	S1R1	1/5
	2nd branch					S1L1R1	0	0	1
	3rd branch
H-C1	1st tunnel					S1, S2	0	2	0					S2	1/2	S1S1, S1L1	2/2
	1st branch					S1S1, S1L1	1	1	0
	2nd branch
	3rd branch
H-C2	1st tunnel	L1	1	0	0	S1	0	1	0							S1	1/2		Meet at boundary
	1st branch	L1L1, L1S1	1	1	0	S1L1	1	0	0					L1L1	1/3	S1L1	1/3
	2nd branch
	3rd branch
H-C3	1st tunnel	L1	1	0	0	S1	0	1	0	R1	0	0	1			S1	1/3
	1st branch	L1L1, L1S1, L1R1	1	1	1					R1L1, R1S1, R1R1	1	1	1	R1L1, R1S1, R1R1	3/6	L1L1	1/6
	2nd branch
	3rd branch
H-C4	1st tunnel	L1	1	0	0
	1st branch	L1L1, L1L2, L1S1	2	1	0											L1L1, L1L2	2/3
	2nd branch	L1S1L1, L1S1R1	1	0	1
	3rd branch
H-C5	1st tunnel	L1	1	0	0					R1	0	0	1
	1st branch	L1S1, L1R1	0	1	1					R1L1, R1S1	1	0	1	R1L1	1/4	L1S1, R1S1	2/4
	2nd branch	L1R1L1, L1R1R1	1	0	1					R1S1L1	1	0	0	L1R1L1	1/3
	3rd branch
H-D1	1st tunnel	L1, L2	1	0	0					R1, R2	0	0	2			R1	1/4
	1st branch	L1L1, L1S1	1	1	0					R2L1, R2S1, R2S1	1	1	1	L1S1	1/5	L1L1, L1S1, R2S1	3/5
	2nd branch
	3rd branch
H-D2	1st tunnel					S1	0	1	0	R1	0	0	1			R1	1/2
	1st branch					S1L1, S1S1	1	1	0	R1L1	1	0	0			S1L1, S1S1, R1L1	3/3
	2nd branch
	3rd branch
H-D3	1st tunnel	L1	1	0	0					R1	0	0	1			L1	1/2
	1st branch	L1R1, L1L1	1	0	1					R1S1, R1R1	0	1	1			R1S1, R1R1, L1L1, L1R1	2/2
	2nd branch
	3rd branch
H-D4	1st tunnel	L1	1	0	0	S1, S2, S3	0	3	0							S1, L1	2/4
	1st branch					S2L1, S2R1, S3S1, S3R1, S1L1	2	1	2					S2L1, S2R1	2/4	S3S1, S3R1	2/6
	2nd branch
	3rd branch
H-D5	1st tunnel					S1	0	1	0							S1	1/1
	1st branch					S1L1, S1R1	1	0	1							S1L1, S1R1	2/2
	2nd branch
	3rd branch
R-A1	1st tunnel					S1	0	1	0
	1st branch					S1S1,S1R1, S1L1, S1L2, S1L3	3	1	1					S1S1, S1L3	2/5
	2nd branch					S1R1L1, S1R1R1, S1L1R1, S1L1L1	2	0	2					S1R1R1, S1R1L1	2/4	S1R1R1, S1R1L1	2/4
	3rd branch
R-A2	1st tunnel					S1	0	1	0							S1
	1st branch					S1L1, S1R1	1	0	1					S1L1	1/2
	2nd branch					S1R1S1, S1R1R1	0	1	1							S1R1S1, S1R1R1	2/2
	3rd branch
R-A3	1st tunnel					S1	0	1	0							S1	1/1
	1st branch					S1L1, S1S1, S1R1	1	1	1							S1L1	1/3
	2nd branch					S1S1L1, S1S1R1, S1R1R1, S1R1S1	1	1	2							S1S1R1, S1S1L1, S1R1S1	3/4
	3rd branch
R-A4	1st tunnel					S1	0	1	0
	1st branch					S1S1, S1L1,S1R1, S1R2, S1L2, S1R3	2	1	3					S1R3, S1L2, S1R2	3/6
	2nd branch					S1L1R1, S1L1S1, S1L1L1, S1L1L2, S1L1L3, S1R1S1, S1R1R1	3	2	2					S1R1R1, S1L1R1, S1L1S1	3/7	S1L1L2, S1L1L3, S1R1S1	3/7
	3rd branch					S1R1S1R1, S1L1L2R1, S1L1L3L1	1	0	2
R-A5	1st tunnel	L1	1	0	0	S1	0	1	0	R1	0	0	1			S1, R1
	1st branch					S1L1, S1R1	1	0	1					S1R1	1/2	S1L1
	2nd branch
	3rd branch
R-B1	1st tunnel					S1	0	1	0	R1	0	0	1			S1, R1	2/2
	1st branch					S1L1, S1L2, S1R1	2	0	1	R1L1	1	0	0			S1L1, S1R1, R1L1	3/4
	2nd branch
	3rd branch
R-B2	1st tunnel					S1, S2	0	2	0							S1, S2	2/2
	1st branch					S1L1, S2L1, S2R1, S1R1	2	0	2							S1L1, S1R1, S2L1, S2R1	4/4
	2nd branch
	3rd branch
R-B3	1st tunnel									R1	0	0	1			R1
	1st branch									R1L1	1	0	0
	2nd branch
	3rd branch
R-B4	1st tunnel					S1	0	1	0							S1	1/1
	1st branch					S1L1, S1R1	1	0	1							S1L1, S1R1	2/2
	2nd branch
	3rd branch
R-B5	1st tunnel					S1	0	1	0							S1	1/1
	1st branch					S1L1, S1R1	1	0	1							S1L1, S1R1	2/2
	2nd branch
	3rd branch
R-C1	1st tunnel					S1	0	1	0
	1st branch					S1L1, S1R1	1	0	1					S1R1	1/2
	2nd branch					S1L1R1, S1L1L1	1	0	1							S1L1L1, S1L1R1	2/2
	3rd branch
R-C2	1st tunnel					S1	0	1	0
	1st branch					S1S1, S1L1	1	1	0							S1S1, S1L1	2/2
	2nd branch
	3rd branch
R-C3	1st tunnel					S1	0	1	0							S1	1/1
	1st branch					S1R1	0	0	1							S1R1	1/1
	2nd branch
	3rd branch
R-C4	1st tunnel	L1	1	0	0											L1	1/1
	1st branch	L1R1	0	0	1
	2nd branch
	3rd branch
R-C5	1st tunnel	L1	1	0	0					R1	0	0	1			L1	1/2
	1st branch	L1L1, L1R1	1	0	1					R1R1, R1S1	0	1	1	R1R1	1/4	L1L1, L1R1, R1S1	3/4
	2nd branch
	3rd branch
